# A beneficial genomic rearrangement creates multiple versions of calcipressin in *C. elegans*

**DOI:** 10.1101/578088

**Authors:** Yuehui Zhao, Jason Wan, Shweta Biliya, Shannon C. Brady, Daehan Lee, Erik C. Andersen, Fredrik O. Vannberg, Hang Lu, Patrick T. McGrath

**Affiliations:** School of Biological Sciences, Georgia Institute of Technology, Atlanta, GA 30332, USA; The Wallace H. Coulter Department of Biomedical Engineering, Georgia Institute of Technology and Emory University, Atlanta, GA 30332, USA; Department of Molecular Biosciences, Northwestern University, Evanston, IL 60201, USA; Parker H. Petit Institute of Bioengineering and Bioscience, Georgia Institute of Technology, Atlanta, GA 30332, USA; School of Chemical & Biomolecular Engineering, Georgia Institute of Technology, Atlanta, GA 30332, USA; School of Physics, Georgia Institute of Technology, Atlanta, GA 30332, USA

## Abstract

Gene duplication is a major source of genetic novelty and evolutionary adaptation, providing a molecular substrate that can generate biological complexity and diversity (Ohno 1967, Taylor and Raes 2004). Despite an abundance of genomic evidence from extant organisms suggesting the importance of gene duplication, consensus about how they arise and functionally diversify is lacking (Innan and Kondrashov 2010). In the process of studying the adaptation of laboratory strains of C. elegans to new food sources, we identified a recombinant inbred line (RIL) with higher relative fitness and hyperactive exploration behavior compared to either parental strain. Using bulk-segregant analysis and short-read resequencing, we identified a de novo beneficial, complex rearrangement of the rcan-1 gene, which we resolved into five new unique tandem inversion/duplications using Oxford Nanopore long-read sequencing. rcan-1 encodes an ortholog to human RCAN1/DSCR1, which has been implicated as a causal gene for Down syndrome (Fuentes, Genesca et al. 2000). The genomic rearrangement in rcan-1 causes two complete and two truncated versions of the rcan-1 coding region, with a variety of modified promoter and 3’ regions, which ultimately reduce whole-body gene expression. This rearrangement does not phenocopy a loss-of-function allele, which indicates that the rearrangement was necessary for the observed fitness gains. Our results demonstrate that adaptation can occur through unexpectedly complex genetic changes that can simultaneously duplicate and diversify a gene, providing the molecular substrate for future evolutionary change.
