## Supplemental Table 1 for "A beneficial genomic rearrangement creates multiple versions of calcipressin in *C. elegans*"

### Sheet: Sheet1
	Table S1: Identified small genetic variants in RILhf, NIL1, and NIL2
	CHROM	POS	REF	ALT	Annotation	N2*(CX12311)	LSJ2	RILhf(CX12348)	PTM413 (rcan-1 NIL1)	PTM414 (rcan-1 NIL2)
	I	3990614	C	T	T|downstream_gene_variant|MODIFIER|aars-2|WBGene00000197|transcript|F28H1.3.1|protein_coding||c.*4230C>T|||||3699|, T|downstream_gene_variant|MODIFIER|cpn-3|WBGene00000779|transcript|F28H1.2|protein_coding||c.*2060C>T|||||1912|, T|downstream_gene_variant|MODIFIER|aars-2|WBGene00000197|transcript|F28H1.3.3|protein_coding||c.*4230C>T|||||3699|, T|downstream_gene_variant|MODIFIER|aars-2|WBGene000001…	0/0	0/0	0/0	0/1	0/1
	I	11447094	G	C	C|upstream_gene_variant|MODIFIER|ZK1025.18|WBGene00200571|transcript|ZK1025.18|lincRNA||n.-3312G>C|||||3312|, C|upstream_gene_variant|MODIFIER|ZK1025.14|WBGene00198097|transcript|ZK1025.14|lincRNA||n.-4105G>C|||||4105|, C|downstream_gene_variant|MODIFIER|ZK1025.1|WBGene00014992|transcript|ZK1025.1|pseudogene||n.*450G>C|||||450|, C|downstream_gene_variant|MODIFIER|ZK1025.2|WBGene00014182|transcrip…	0/0	0/0	0/0	1/1	1/1
	I	13663159	A	T	T|upstream_gene_variant|MODIFIER|W09C5.8|WBGene00012354|transcript|W09C5.8|protein_coding||c.-4048T>A|||||4031|, T|upstream_gene_variant|MODIFIER|W09C5.12|WBGene00194660|transcript|W09C5.12|protein_coding||c.-857T>A|||||827|, T|upstream_gene_variant|MODIFIER|W04A4.5|WBGene00012234|transcript|W04A4.5|protein_coding||c.-378A>T|||||326|, T|downstream_gene_variant|MODIFIER|W09C5.7|WBGene00012353|tran…	0/0	0/0	0/0	1/1	1/1
	II	240	C	T	T|upstream_gene_variant|MODIFIER|2L52.2|WBGene00200402|transcript|2L52.2|lincRNA||n.-65G>A|||||65|, T|upstream_gene_variant|MODIFIER|2L52.1|WBGene00007063|transcript|2L52.1a|protein_coding||c.-1627C>T|||||1627|, T|upstream_gene_variant|MODIFIER|C01B12.9|WBGene00022904|transcript|C01B12.9|lincRNA||n.-4889C>T|||||4889|, T|upstream_gene_variant|MODIFIER|2L52.1|WBGene00007063|transcript|2L52.1b|prote…	0/0	0/0	0/0	0/1	0/1
	II	291	A	G	G|upstream_gene_variant|MODIFIER|2L52.2|WBGene00200402|transcript|2L52.2|lincRNA||n.-116T>C|||||116|, G|upstream_gene_variant|MODIFIER|2L52.1|WBGene00007063|transcript|2L52.1a|protein_coding||c.-1576A>G|||||1576|, G|upstream_gene_variant|MODIFIER|C01B12.9|WBGene00022904|transcript|C01B12.9|lincRNA||n.-4838A>G|||||4838|, G|upstream_gene_variant|MODIFIER|2L52.1|WBGene00007063|transcript|2L52.1b|pro…	0/0	0/0	0/0	0/1	0/1
	II	5420981	T	G	G|3_prime_UTR_variant|MODIFIER|EEED8.15|WBGene00017143|transcript|EEED8.15|protein_coding|3/3|c.*92T>G|||||92|, G|upstream_gene_variant|MODIFIER|tofu-6|WBGene00017132|transcript|EEED8.1.1|protein_coding||c.-298T>G|||||296|, G|upstream_gene_variant|MODIFIER|tofu-6|WBGene00017132|transcript|EEED8.1.2|protein_coding||c.-298T>G|||||272|, G|downstream_gene_variant|MODIFIER|EEED8.2|WBGene00017133|trans…	0/0	0/0	0/0	1/1	0/0
	II	9577378	T	A	A|downstream_gene_variant|MODIFIER|wee-1.1|WBGene00006938|transcript|F35H8.7|protein_coding||c.*4587A>T|||||4587|, A|intron_variant|MODIFIER|exc-7|WBGene00001368|transcript|F35H8.5|protein_coding|1/6|c.61-911T>A||||||	0/0	0/0	0/0	1/1	1/1
	II	12092091	C	G	G|upstream_gene_variant|MODIFIER|cnt-1|WBGene00000565|transcript|Y17G7B.15a|protein_coding||c.-3230G>C|||||3230|, G|downstream_gene_variant|MODIFIER|Y17G7B.17|WBGene00012468|transcript|Y17G7B.17.1|protein_coding||c.*598G>C|||||331|, G|downstream_gene_variant|MODIFIER|Y17G7B.17|WBGene00012468|transcript|Y17G7B.17.2|protein_coding||c.*598G>C|||||366|, G|intergenic_region|MODIFIER|cnt-1-Y17G7B.17|WB…	0/0	0/0	0/0	0/0	1/1
	II	14338974	C	T	T|downstream_gene_variant|MODIFIER|ddl-3|WBGene00013217|transcript|Y54G11A.8a|protein_coding||c.*1209G>A|||||1032|, T|downstream_gene_variant|MODIFIER|ddl-3|WBGene00013217|transcript|Y54G11A.8b|protein_coding||c.*1209G>A|||||1032|, T|intergenic_region|MODIFIER|Y54G11A.14-ddl-3|WBGene00013221-WBGene00013217|intergenic_region|WBGene00013221-WBGene00013217|||n.14338974C>T||||||	0/0	0/0	0/0	0/1	0/1
	III	985677	G	T	T|missense_variant|MODERATE|tbc-10|WBGene00019915|transcript|R06B10.5.1|protein_coding|5/7|c.962G>T|p.Ser321Ile|962/1500|962/1338|321/445||, T|missense_variant|MODERATE|tbc-10|WBGene00019915|transcript|R06B10.5.2|protein_coding|6/8|c.962G>T|p.Ser321Ile|1277/1815|962/1338|321/445||	0/0	0/0	0/0	1/1	1/1
	III	1014090	T	G	G|downstream_gene_variant|MODIFIER|Y34F4.6|WBGene00189956|transcript|Y34F4.6b|protein_coding||c.*4397T>G|||||4377|, G|downstream_gene_variant|MODIFIER|Y34F4.2|WBGene00021337|transcript|Y34F4.2a|protein_coding||c.*2726T>G|||||2716|, G|downstream_gene_variant|MODIFIER|Y34F4.3|WBGene00021338|transcript|Y34F4.3|protein_coding||c.*1594A>C|||||1590|, G|downstream_gene_variant|MODIFIER|Y34F4.6|WBGene001…	0/0	0/0	0/0	0/1	0/1
	III	1890107	C	A	A|upstream_gene_variant|MODIFIER|B0524.4|WBGene00015243|transcript|B0524.4|protein_coding||c.-3889G>T|||||3889|, A|upstream_gene_variant|MODIFIER|B0524.9|WBGene00201476|transcript|B0524.9|lincRNA||n.-2289G>T|||||2289|, A|upstream_gene_variant|MODIFIER|B0524.2|WBGene00015241|transcript|B0524.2|protein_coding||c.-3995C>A|||||3951|, A|downstream_gene_variant|MODIFIER|B0524.3|WBGene00015242|transcrip…	0/0	0/0	0/0	1/1	1/1
	IV	1095706	C	A	A|upstream_gene_variant|MODIFIER|cct-8|WBGene00021934|transcript|Y55F3AR.3a|protein_coding||c.-1793G>T|||||1786|, A|upstream_gene_variant|MODIFIER|Y55F3AR.1|WBGene00021932|transcript|Y55F3AR.1.1|protein_coding||c.-1756C>A|||||1747|, A|upstream_gene_variant|MODIFIER|cct-8|WBGene00021934|transcript|Y55F3AR.3b|protein_coding||c.-3535G>T|||||3535|, A|upstream_gene_variant|MODIFIER|Y55F3AR.1|WBGene000…	0/0	0/0	0/0	0/0	1/1
	IV	2828676	T	C	C|upstream_gene_variant|MODIFIER|pudl-1|WBGene00044489|transcript|Y54G2A.46|protein_coding||c.-4230T>C|||||4230|, C|downstream_gene_variant|MODIFIER|clec-80|WBGene00043062|transcript|Y54G2A.39b|protein_coding||c.*660T>C|||||611|, C|downstream_gene_variant|MODIFIER|Y54G2A.48|WBGene00044491|transcript|Y54G2A.48|protein_coding||c.*2901A>G|||||2901|, C|downstream_gene_variant|MODIFIER|clec-80|WBGene0…	0/0	0/0	0/0	0/1	0/1
	IV	3868771	G	A	A|upstream_gene_variant|MODIFIER|aat-8|WBGene00000009|transcript|F28F9.4|protein_coding||c.-3741C>T|||||3741|, A|upstream_gene_variant|MODIFIER|F37C4.4|WBGene00018144|transcript|F37C4.4b.1|protein_coding||c.-792G>A|||||779|, A|upstream_gene_variant|MODIFIER|F37C4.4|WBGene00018144|transcript|F37C4.4c|protein_coding||c.-1556G>A|||||1506|, A|downstream_gene_variant|MODIFIER|F37C4.5|WBGene00018145|tr…	0/0	0/0	0/0	1/1	0/0
	IV	6519915	AT	TA	TA|upstream_gene_variant|MODIFIER|C01G5.9|WBGene00015311|transcript|C01G5.9|protein_coding||c.-60_-59delATinsTA|||||60|, TA|upstream_gene_variant|MODIFIER|21ur-12103|WBGene00173594|transcript|C01G5.24|pseudogene||n.-749_-748delATinsTA|||||749|, TA|upstream_gene_variant|MODIFIER|C01G5.6|WBGene00015308|transcript|C01G5.6|protein_coding||c.-2959_-2958delATinsTA|||||2959|, TA|upstream_gene_variant|MO…	0/0	0/0	0/0	0/0	1/1
	IV	7340720	T	G	G|missense_variant|MODERATE|Y40C5A.3|WBGene00021496|transcript|Y40C5A.3m|protein_coding|10/24|c.1491A>C|p.Glu497Asp|1491/7209|1491/7209|497/2402||, G|missense_variant|MODERATE|Y40C5A.3|WBGene00021496|transcript|Y40C5A.3a|protein_coding|9/20|c.1350A>C|p.Glu450Asp|1350/6882|1350/6882|450/2293||, G|missense_variant|MODERATE|Y40C5A.3|WBGene00021496|transcript|Y40C5A.3b|protein_coding|10/21|c.1491A>C|…	0/0	0/0	0/0	1/1	0/0
	IV	8700437	T	G	G|upstream_gene_variant|MODIFIER|21ur-12327|WBGene00174988|transcript|H23L24.9|pseudogene||n.-3354A>C|||||3354|, G|upstream_gene_variant|MODIFIER|21ur-14550|WBGene00174465|transcript|H23L24.8|pseudogene||n.-2402A>C|||||2402|, G|downstream_gene_variant|MODIFIER|dic-1|WBGene00000994|transcript|F08B4.1b|protein_coding||c.*4303T>G|||||3981|, G|downstream_gene_variant|MODIFIER|H23L24.4|WBGene00019231|…	0/0	0/0	0/0	0/0	1/1
	IV	8964224	A	G	G|upstream_gene_variant|MODIFIER|anr-8|WBGene00219575|transcript|D1046.17|antisense||n.-3269T>C|||||3269|, G|upstream_gene_variant|MODIFIER|C53B4.2|WBGene00008272|transcript|C53B4.2|protein_coding||c.-1909A>G|||||1909|, G|upstream_gene_variant|MODIFIER|C53B4.1|WBGene00008271|transcript|C53B4.1|protein_coding||c.-4144A>G|||||4066|, G|upstream_gene_variant|MODIFIER|tpra-1|WBGene00008366|transcript|…	0/0	0/0	0/0	1/1	1/1
	IV	12319293	G	T	T|downstream_gene_variant|MODIFIER|F19B6.9|WBGene00235167|transcript|F19B6.9|lincRNA||n.*164C>A|||||164|, T|intergenic_region|MODIFIER|oac-58-F19B6.9|WBGene00019580-WBGene00235167|intergenic_region|WBGene00019580-WBGene00235167|||n.12319293G>T||||||	0/0	0/0	1/1	1/1	0/1
	IV	17270018	C	T	T|upstream_gene_variant|MODIFIER|atgp-1|WBGene00000224|transcript|F26D10.9b|protein_coding||c.-1413C>T|||||1075|, T|downstream_gene_variant|MODIFIER|str-187|WBGene00006229|transcript|F26D10.8|protein_coding||c.*3092C>T|||||3092|, T|downstream_gene_variant|MODIFIER|21ur-12651|WBGene00174502|transcript|F26D10.20|pseudogene||n.*2552C>T|||||2552|, T|downstream_gene_variant|MODIFIER|F26D10.22|WBGene00…	0/0	0/0	0/0	1/1	1/1
	V	10514873	A	T	T|upstream_gene_variant|MODIFIER|dmsr-8|WBGene00007951|transcript|C35A5.7|protein_coding||c.-877T>A|||||502|, T|upstream_gene_variant|MODIFIER|C35A5.12|WBGene00195723|transcript|C35A5.12|lincRNA||n.-4838A>T|||||4838|, T|downstream_gene_variant|MODIFIER|C35A5.6|WBGene00007950|transcript|C35A5.6a|protein_coding||c.*4422A>T|||||4393|, T|downstream_gene_variant|MODIFIER|C35A5.13|WBGene00196889|transc…	0/0	0/0	0/0	0/0	1/1
	V	12510124	CCT	TCA	TCA|upstream_gene_variant|MODIFIER|nlp-46|WBGene00012145|transcript|T28H10.4|protein_coding||c.-3876_-3874delAGGinsTGA|||||3864|, TCA|upstream_gene_variant|MODIFIER|T28H10.3|WBGene00012144|transcript|T28H10.3|protein_coding||c.-2968_-2966delCCTinsTCA|||||2897|, TCA|upstream_gene_variant|MODIFIER|C13C12.7|WBGene00219812|transcript|C13C12.7|lincRNA||n.-4859_-4857delCCTinsTCA|||||4859|, TCA|downstre…	0/0	0/0	0/0	0/1	0/1
	V	17589629	T	C	C|upstream_gene_variant|MODIFIER|srz-45|WBGene00012403|transcript|Y6G8.1|pseudogene||n.-2758T>C|||||2758|, C|downstream_gene_variant|MODIFIER|fbxa-133|WBGene00008012|transcript|C38D9.4|protein_coding||c.*3753T>C|||||3753|, C|downstream_gene_variant|MODIFIER|Y6G8.2|WBGene00012404|transcript|Y6G8.2a|protein_coding||c.*4795A>G|||||4720|, C|downstream_gene_variant|MODIFIER|Y6G8.2|WBGene00012404|trans…	0/0	0/0	0/0	0/1	0/0
	X	1572624	G	C	C|missense_variant|MODERATE|H02F09.3|WBGene00019146|transcript|H02F09.3|protein_coding|7/7|c.3598G>C|p.Glu1200Gln|3598/3828|3598/3828|1200/1275||, C|upstream_gene_variant|MODIFIER|H02F09.2|WBGene00019145|transcript|H02F09.2|protein_coding||c.-596G>C|||||596|, C|upstream_gene_variant|MODIFIER|wrt-9|WBGene00006955|transcript|B0344.2|protein_coding||c.-4014G>C|||||4011|	0/0	0/0	0/0	1/1	1/1
	X	3718036	G	A	A|downstream_gene_variant|MODIFIER|C01C4.3|WBGene00015293|transcript|C01C4.3a|protein_coding||c.*5024G>A|||||4705|, A|intron_variant|MODIFIER|C01C4.2|WBGene00015292|transcript|C01C4.2|protein_coding|5/5|c.543-171G>A||||||	0/0	0/0	0/0	0/0	1/1
	X	4771953	T	A	A|upstream_gene_variant|MODIFIER|npr-1|WBGene00003807|transcript|C39E6.6|protein_coding||c.-1979A>T|||||1968|, A|intergenic_region|MODIFIER|npr-1-hum-10|WBGene00003807-WBGene00018377|intergenic_region|WBGene00003807-WBGene00018377|||n.4771953T>A||||||	0/0	0/0	0/0	1/1	0/0
	X	10220078	A	C	C|upstream_gene_variant|MODIFIER|F44A6.4|WBGene00009676|transcript|F44A6.4|protein_coding||c.-4599T>G|||||4524|, C|upstream_gene_variant|MODIFIER|F44A6.5|WBGene00009677|transcript|F44A6.5|protein_coding||c.-1354T>G|||||1318|, C|downstream_gene_variant|MODIFIER|C14H10.3|WBGene00007593|transcript|C14H10.3a|protein_coding||c.*1104T>G|||||595|, C|downstream_gene_variant|MODIFIER|C14H10.3|WBGene000075…	0/0	0/0	0/0	1/1	0/0
	X	11055944	C	A	A|missense_variant|MODERATE|C09F12.2|WBGene00007482|transcript|C09F12.2|protein_coding|7/11|c.1210C>A|p.Pro404Thr|1249/2025|1210/1815|404/604||, A|upstream_gene_variant|MODIFIER|lpr-3|WBGene00012261|transcript|W04G3.8|protein_coding||c.-1564C>A|||||1492|, A|upstream_gene_variant|MODIFIER|lpr-6|WBGene00012255|transcript|W04G3.1a|protein_coding||c.-4050C>A|||||4050|, A|upstream_gene_variant|MODIFIE…	0/0	0/0	0/0	0/0	1/1
	X	12447310	T	C	C|upstream_gene_variant|MODIFIER|T18D3.6|WBGene00011823|transcript|T18D3.6|protein_coding||c.-2607T>C|||||2607|, C|downstream_gene_variant|MODIFIER|T18D3.7|WBGene00011824|transcript|T18D3.7a.1|protein_coding||c.*4070T>C|||||3395|, C|downstream_gene_variant|MODIFIER|T18D3.9|WBGene00011826|transcript|T18D3.9|protein_coding||c.*4046A>G|||||3765|, C|downstream_gene_variant|MODIFIER|T18D3.7|WBGene0001…	0/0	0/0	0/0	1/1	1/1
	X	15830406	G	A	A|upstream_gene_variant|MODIFIER|Y7A5A.17|WBGene00199047|transcript|Y7A5A.17|lincRNA||n.-1572C>T|||||1572|, A|upstream_gene_variant|MODIFIER|linc-140|WBGene00219596|transcript|F59F4.5|lincRNA||n.-2555G>A|||||2555|, A|downstream_gene_variant|MODIFIER|Y7A5A.9|WBGene00012415|transcript|Y7A5A.9|protein_coding||c.*2585G>A|||||2399|, A|downstream_gene_variant|MODIFIER|Y7A5A.20|WBGene00219351|transcript…	0/0	0/0	0/0	1/1	1/1
	Note: Reference Genome WS245; 0/0 represents homozygotes with REF(reference allele); 0/1 represents heterozygotes with REF(reference allele) and ALT(variant allele); 1/1 represents homozygotes with ALT(variant allele)
